# HelR is a helicase-like protein that protects RNA polymerase from rifamycin antibiotics

**DOI:** 10.1101/2021.05.10.443488

**Authors:** Matthew D. Surette, Nick Waglechner, Kalinka Koteva, Gerard D. Wright

**Author notes:** Current address: Dalla Lana School of Public Health, University of Toronto (Nick Waglechner).

## Abstract

Rifamycin antibiotics such as rifampin are widely used for the management of tuberculosis and other bacterial infections. These drugs inhibit prokaryotic RNA polymerase (RNAP) by preventing elongation of mRNA resulting in cell death. Rifamycin resistance in the clinic is manifested primarily through amino acid substitutions in RNAP that decrease target affinity for the antibiotics. In contrast, environmental bacteria possess a wide variety of highly specific rifamycin enzyme-mediated resistance mechanisms that modify and inactivate the antibiotics by glycosylation, phosphorylation, ADP-ribosylation, or hydroxylation. Expression of rifamycin resistance is controlled by a common 19bp *cis*-acting rifamycin associated element (RAE) upstream of inactivating genes. Guided by the presence of RAE sequences, we identify an unprecedented ATP-dependent mechanism of rifamycin resistance that acts not by antibiotic inactivation but by protecting the RNAP target. We show that *Streptomyces venezuelae* encodes a helicase-like protein, HelR, which confers broad spectrum rifamycin resistance. Furthermore, HelR is essential for promoting rifamycin tolerance at inhibitory concentrations, enabling bacterial evasion of the toxic properties of these antibiotics. HelR forms a complex with RNAP *in vivo* and rescues transcription inhibition by rifampin *in vitro.* We synthesized a rifamycin photoprobe and demonstrated that HelR directly displaces rifamycins from RNAP. HelR-encoding genes associated with RAEs are broadly distributed in actinobacteria, including many opportunistic *Mycobacterial* pathogens, which cannot currently be treated with rifamycins. This first report of an RNAP protection protein conferring antibiotic resistance and offers guidance for developing new rifamycin antibiotics that can avoid this mechanism.
