## Supplemental File 1 for "HelR is a helicase-like protein that protects RNA polymerase from rifamycin antibiotics"

Protein Group	Protein ID	Accession	Significance	Coverage (%)	#Peptides	#Unique	PTM	Sample 1(RIF-) Area	Sample 2(RIF+) Area	Sample 1 (RIF-) Area (top-3 peptides)	Sample 2 (RIF+) Area (top-3 peptides)	Sample Profile (Ratio)	Group 1 Area	Group 2 Area	Group 1 Area (top-3 peptides)	Group 2 Area (top-3 peptides)	Group Profile (Ratio)	Avg. Mass	Description
265	365	F2RBK7|F2RBK7_STRVP	200	7	1	1		1.01E+07	1.89E+06	1.01E+07	1.89E+06	5.34:1.00	1.01E+07	1.89E+06	1.01E+07	1.89E+06	5.34:1.00	22945	Protein GrpE OS=Streptomyces venezuelae (strain ATCC 10712 / CBS 650.69 / DSM 40230 / JCM 4526 / NBRC 13096 / PD 04745) OX=953739 GN=grpE PE=3 SV=1
350	759	F2RJW0|F2RJW0_STRVP	129.51	8	1	1		4.84E+05	3.86E+07	4.84E+05	3.86E+07	0.02:1.00	4.84E+05	3.86E+07	4.84E+05	3.86E+07	0.02:1.00	16626	50S ribosomal protein L17 OS=Streptomyces venezuelae (strain ATCC 10712 / CBS 650.69 / DSM 40230 / JCM 4526 / NBRC 13096 / PD 04745) OX=953739 GN=rplQ PE=3 SV=1
220	179	F2R5C3|F2R5C3_STRVP	125.25	3	1	1		5.86E+05	6.40E+06	5.86E+05	6.40E+06	0.09:1.00	5.86E+05	6.40E+06	5.86E+05	6.40E+06	0.09:1.00	54233	Glutamate--tRNA ligase OS=Streptomyces venezuelae (strain ATCC 10712 / CBS 650.69 / DSM 40230 / JCM 4526 / NBRC 13096 / PD 04745) OX=953739 GN=gltX PE=3 SV=1
501	398	F2RLL8|F2RLL8_STRVP	122.68	5	1	1		2.00E+07	1.38E+06	2.00E+07	1.38E+06	14.45:1.00	2.00E+07	1.38E+06	2.00E+07	1.38E+06	14.45:1.00	33082	Methyltransferase OS=Streptomyces venezuelae (strain ATCC 10712 / CBS 650.69 / DSM 40230 / JCM 4526 / NBRC 13096 / PD 04745) OX=953739 GN=SVEN_7112 PE=4 SV=1
362	348	F2RG29|F2RG29_STRVP	119.93	4	1	1		3.85E+05	5.80E+06	3.85E+05	5.80E+06	0.07:1.00	3.85E+05	5.80E+06	3.85E+05	5.80E+06	0.07:1.00	43841	Outer membrane protein romA OS=Streptomyces venezuelae (strain ATCC 10712 / CBS 650.69 / DSM 40230 / JCM 4526 / NBRC 13096 / PD 04745) OX=953739 GN=SVEN_6463 PE=4 SV=1
80	29	F2RC64|F2RC64_STRVP	106.66	2	1	1		2.98E+05	1.27E+08	2.98E+05	1.27E+08	0.02:1.00	2.98E+05	1.27E+08	2.98E+05	1.27E+08	0.02:1.00	78537	DNA helicase OS=Streptomyces venezuelae (strain ATCC 10712 / CBS 650.69 / DSM 40230 / JCM 4526 / NBRC 13096 / PD 04745) OX=953739 GN=SVEN_6029 PE=4 SV=1
89	224	F2R2B8|F2R2B8_STRVP	106.22	15	3	3		7.58E+06	1.44E+08	7.58E+06	1.44E+08	0.05:1.00	7.58E+06	1.44E+08	7.58E+06	1.44E+08	0.05:1.00	32148	DUF2344 domain-containing protein OS=Streptomyces venezuelae (strain ATCC 10712 / CBS 650.69 / DSM 40230 / JCM 4526 / NBRC 13096 / PD 04745) OX=953739 GN=SVEN_2381 PE=4 SV=1
193	158	F2RAY6|F2RAY6_STRVP	99.4	6	2	2		1.41E+06	1.46E+07	1.41E+06	1.46E+07	0.10:1.00	1.41E+06	1.46E+07	1.41E+06	1.46E+07	0.10:1.00	62811	Ferredoxin--sulfite reductase actinobacterial type OS=Streptomyces venezuelae (strain ATCC 10712 / CBS 650.69 / DSM 40230 / JCM 4526 / NBRC 13096 / PD 04745) OX=953739 GN=SVEN_5919 PE=3 SV=1
27	13	F2RGR3|F2RGR3_STRVP	98.36	17	16	16	Carbamidomethylation; Oxidation (M)	3.59E+08	1.04E+09	1.02E+08	5.46E+08	0.19:1.00	3.59E+08	1.04E+09	1.02E+08	5.46E+08	0.19:1.00	112863	UvrABC system protein A OS=Streptomyces venezuelae (strain ATCC 10712 / CBS 650.69 / DSM 40230 / JCM 4526 / NBRC 13096 / PD 04745) OX=953739 GN=uvrA PE=3 SV=1
336	334	F2RGQ1|F2RGQ1_STRVP	97.94	4	1	1		2.73E+05	1.58E+06	2.73E+05	1.58E+06	0.17:1.00	2.73E+05	1.58E+06	2.73E+05	1.58E+06	0.17:1.00	41875	Phosphoglycerate kinase OS=Streptomyces venezuelae (strain ATCC 10712 / CBS 650.69 / DSM 40230 / JCM 4526 / NBRC 13096 / PD 04745) OX=953739 GN=pgk PE=3 SV=1
181	394	F2RJD8|F2RJD8_STRVP	97.36	10	1	1		4.26E+05	2.96E+06	4.26E+05	2.96E+06	0.14:1.00	4.26E+05	2.96E+06	4.26E+05	2.96E+06	0.14:1.00	24651	Transmembrane protein OS=Streptomyces venezuelae (strain ATCC 10712 / CBS 650.69 / DSM 40230 / JCM 4526 / NBRC 13096 / PD 04745) OX=953739 GN=SVEN_1861 PE=4 SV=1
223	137	F2RC02|F2RC02_STRVP	92.09	3	1	1		1.19E+06	4.83E+07	1.19E+06	4.83E+07	0.02:1.00	1.19E+06	4.83E+07	1.19E+06	4.83E+07	0.02:1.00	41296	Butyryl-CoA dehydrogenase OS=Streptomyces venezuelae (strain ATCC 10712 / CBS 650.69 / DSM 40230 / JCM 4526 / NBRC 13096 / PD 04745) OX=953739 GN=SVEN_5967 PE=3 SV=1
29	305	F2RCK7|F2RCK7_STRVP	90.4	44	9	9	Acetylation (N-term)	3.19E+09	5.98E+08	2.71E+09	3.10E+08	8.73:1.00	3.19E+09	5.98E+08	2.71E+09	3.10E+08	8.73:1.00	9723	DNA-directed RNA polymerase subunit omega OS=Streptomyces venezuelae (strain ATCC 10712 / CBS 650.69 / DSM 40230 / JCM 4526 / NBRC 13096 / PD 04745) OX=953739 GN=rpoZ PE=3 SV=1
325	229	F2RFR8|F2RFR8_STRVP	85.73	6	2	2		4.60E+06	2.87E+07	4.60E+06	2.87E+07	0.16:1.00	4.60E+06	2.87E+07	4.60E+06	2.87E+07	0.16:1.00	45123	Uncharacterized N-acetyltransferase SVEN_3934 OS=Streptomyces venezuelae (strain ATCC 10712 / CBS 650.69 / DSM 40230 / JCM 4526 / NBRC 13096 / PD 04745) OX=953739 GN=SVEN_3934 PE=3 SV=1
166	139	F2R8X0|F2R8X0_STRVP	82.61	3	1	1		1.52E+06	8.87E+06	1.52E+06	8.87E+06	0.17:1.00	1.52E+06	8.87E+06	1.52E+06	8.87E+06	0.17:1.00	44720	Putative secreted protein OS=Streptomyces venezuelae (strain ATCC 10712 / CBS 650.69 / DSM 40230 / JCM 4526 / NBRC 13096 / PD 04745) OX=953739 GN=SVEN_3144 PE=4 SV=1
4	1	F2R6P3|F2R6P3_STRVP	80.1	30	27	27	Deamidation (NQ); Oxidation (M)	5.86E+09	3.08E+10	2.98E+09	1.60E+10	0.19:1.00	5.86E+09	3.08E+10	2.98E+09	1.60E+10	0.19:1.00	79432	Polyribonucleotide nucleotidyltransferase OS=Streptomyces venezuelae (strain ATCC 10712 / CBS 650.69 / DSM 40230 / JCM 4526 / NBRC 13096 / PD 04745) OX=953739 GN=pnp PE=3 SV=1
165	209	F2R731|F2R731_STRVP	79.45	5	2	2		4.97E+06	2.62E+07	4.97E+06	2.62E+07	0.19:1.00	4.97E+06	2.62E+07	4.97E+06	2.62E+07	0.19:1.00	79412	Isocitrate dehydrogenase [NADP] OS=Streptomyces venezuelae (strain ATCC 10712 / CBS 650.69 / DSM 40230 / JCM 4526 / NBRC 13096 / PD 04745) OX=953739 GN=SVEN_0436 PE=3 SV=1
45	53	F2R164|F2R164_STRVP	72.2	17	8	8	Carbamidomethylation; Deamidation (NQ)	2.53E+08	1.13E+09	1.55E+08	9.22E+08	0.17:1.00	2.53E+08	1.13E+09	1.55E+08	9.22E+08	0.17:1.00	52359	Glycine--tRNA ligase OS=Streptomyces venezuelae (strain ATCC 10712 / CBS 650.69 / DSM 40230 / JCM 4526 / NBRC 13096 / PD 04745) OX=953739 GN=glyQS PE=3 SV=1
384	386	F2R5B2|F2R5B2_STRVP	72.04	4	1	1		1.13E+06	5.83E+06	1.13E+06	5.83E+06	0.19:1.00	1.13E+06	5.83E+06	1.13E+06	5.83E+06	0.19:1.00	20715	Putative ATP or GTP-binding protein OS=Streptomyces venezuelae (strain ATCC 10712 / CBS 650.69 / DSM 40230 / JCM 4526 / NBRC 13096 / PD 04745) OX=953739 GN=SVEN_5230 PE=4 SV=1
384	387	F2R5B7|F2R5B7_STRVP	72.04	4	1	1		1.13E+06	5.83E+06	1.13E+06	5.83E+06	0.19:1.00	1.13E+06	5.83E+06	1.13E+06	5.83E+06	0.19:1.00	20687	Putative ATP or GTP-binding protein OS=Streptomyces venezuelae (strain ATCC 10712 / CBS 650.69 / DSM 40230 / JCM 4526 / NBRC 13096 / PD 04745) OX=953739 GN=SVEN_5235 PE=4 SV=1
283	277	F2RAN8|F2RAN8_STRVP	68.38	2	1	1		4.50E+06	2.11E+07	4.50E+06	2.11E+07	0.21:1.00	4.50E+06	2.11E+07	4.50E+06	2.11E+07	0.21:1.00	69477	1-deoxy-D-xylulose-5-phosphate synthase OS=Streptomyces venezuelae (strain ATCC 10712 / CBS 650.69 / DSM 40230 / JCM 4526 / NBRC 13096 / PD 04745) OX=953739 GN=dxs PE=3 SV=1
249	163	F2RJB8|F2RJB8_STRVP	68.02	4	1	1		1.22E+06	6.14E+06	1.22E+06	6.14E+06	0.20:1.00	1.22E+06	6.14E+06	1.22E+06	6.14E+06	0.20:1.00	51149	Probable cytosol aminopeptidase OS=Streptomyces venezuelae (strain ATCC 10712 / CBS 650.69 / DSM 40230 / JCM 4526 / NBRC 13096 / PD 04745) OX=953739 GN=pepA PE=3 SV=1
308	359	F2RIB6|F2RIB6_STRVP	62.49	4	2	2		4.08E+07	9.08E+06	4.08E+07	9.08E+06	4.49:1.00	4.08E+07	9.08E+06	4.08E+07	9.08E+06	4.49:1.00	63749	Cytochrome c oxidase subunit 1 OS=Streptomyces venezuelae (strain ATCC 10712 / CBS 650.69 / DSM 40230 / JCM 4526 / NBRC 13096 / PD 04745) OX=953739 GN=SVEN_1812 PE=3 SV=1
204	101	F2RGN2|F2RGN2_STRVP	61.87	6	2	2	Acetylation (N-term)	1.43E+07	6.61E+07	1.43E+07	6.61E+07	0.22:1.00	1.43E+07	6.61E+07	1.43E+07	6.61E+07	0.22:1.00	52462	Iron-sulfur cluster assembly protein SufB OS=Streptomyces venezuelae (strain ATCC 10712 / CBS 650.69 / DSM 40230 / JCM 4526 / NBRC 13096 / PD 04745) OX=953739 GN=SVEN_1556 PE=4 SV=1
71	27	F2R2B7|F2R2B7_STRVP	56.39	7	7	7		1.76E+08	4.53E+08	9.20E+07	3.88E+08	0.24:1.00	1.76E+08	4.53E+08	9.20E+07	3.88E+08	0.24:1.00	134516	Cytoplasmic axial filament protein CafA and Ribonuclease G OS=Streptomyces venezuelae (strain ATCC 10712 / CBS 650.69 / DSM 40230 / JCM 4526 / NBRC 13096 / PD 04745) OX=953739 GN=SVEN_2380 PE=4 SV=1
50	159	F2RJU8|F2RJU8_STRVP	56.31	26	4	4		2.97E+08	1.03E+09	2.28E+08	9.49E+08	0.24:1.00	2.97E+08	1.03E+09	2.28E+08	9.49E+08	0.24:1.00	20362	30S ribosomal protein S5 OS=Streptomyces venezuelae (strain ATCC 10712 / CBS 650.69 / DSM 40230 / JCM 4526 / NBRC 13096 / PD 04745) OX=953739 GN=rpsE PE=3 SV=1
81	59	F2R9I7|F2R9I7_STRVP	52.31	6	3	3		8.29E+07	3.04E+08	8.29E+07	3.04E+08	0.27:1.00	8.29E+07	3.04E+08	8.29E+07	3.04E+08	0.27:1.00	70426	Uncharacterized protein OS=Streptomyces venezuelae (strain ATCC 10712 / CBS 650.69 / DSM 40230 / JCM 4526 / NBRC 13096 / PD 04745) OX=953739 GN=SVEN_5744 PE=4 SV=1
130	196	F2R5I2|F2R5I2_STRVP	50.25	9	3	3		2.78E+07	3.73E+07	8.78E+06	3.22E+07	0.27:1.00	2.78E+07	3.73E+07	8.78E+06	3.22E+07	0.27:1.00	28927	RNA polymerase sigma factor OS=Streptomyces venezuelae (strain ATCC 10712 / CBS 650.69 / DSM 40230 / JCM 4526 / NBRC 13096 / PD 04745) OX=953739 GN=SVEN_5300 PE=3 SV=1
113	81	F2RD41|F2RD41_STRVP	41.99	6	3	3		3.15E+07	8.05E+07	3.15E+07	8.05E+07	0.39:1.00	3.15E+07	8.05E+07	3.15E+07	8.05E+07	0.39:1.00	74496	DNA gyrase subunit B OS=Streptomyces venezuelae (strain ATCC 10712 / CBS 650.69 / DSM 40230 / JCM 4526 / NBRC 13096 / PD 04745) OX=953739 GN=gyrB PE=3 SV=1
259	336	F2RFV8|F2RFV8_STRVP	41.54	7	2	2		2.87E+07	8.72E+07	2.87E+07	8.72E+07	0.33:1.00	2.87E+07	8.72E+07	2.87E+07	8.72E+07	0.33:1.00	38984	SN-glycerol-3-phosphate transport ATP-binding protein UgpC OS=Streptomyces venezuelae (strain ATCC 10712 / CBS 650.69 / DSM 40230 / JCM 4526 / NBRC 13096 / PD 04745) OX=953739 GN=SVEN_3974 PE=3 SV=1
47	241	F2RIS4|F2RIS4_STRVP	38.46	34	3	3		1.26E+08	3.75E+08	1.26E+08	3.75E+08	0.33:1.00	1.26E+08	3.75E+08	1.26E+08	3.75E+08	0.33:1.00	13345	50S ribosomal protein L7/L12 OS=Streptomyces venezuelae (strain ATCC 10712 / CBS 650.69 / DSM 40230 / JCM 4526 / NBRC 13096 / PD 04745) OX=953739 GN=rplL PE=3 SV=1
195	156	F2R0X5|F2R0X5_STRVP	37.74	14	4	4		4.89E+07	1.53E+07	4.16E+07	1.35E+07	3.07:1.00	4.89E+07	1.53E+07	4.16E+07	1.35E+07	3.07:1.00	41976	Regulator of polyketide synthase expression OS=Streptomyces venezuelae (strain ATCC 10712 / CBS 650.69 / DSM 40230 / JCM 4526 / NBRC 13096 / PD 04745) OX=953739 GN=SVEN_2206 PE=4 SV=1
456	572	F2R3K4|F2R3K4_STRVP	36.16	3	1	1		3.72E+07	1.74E+08	3.72E+07	1.74E+08	0.21:1.00	3.72E+07	1.74E+08	3.72E+07	1.74E+08	0.21:1.00	42193	Butyryl-CoA dehydrogenase OS=Streptomyces venezuelae (strain ATCC 10712 / CBS 650.69 / DSM 40230 / JCM 4526 / NBRC 13096 / PD 04745) OX=953739 GN=SVEN_2560 PE=3 SV=1
96	94	F2RIN3|F2RIN3_STRVP	35.41	11	4	4		7.37E+07	2.01E+08	5.64E+07	1.85E+08	0.30:1.00	7.37E+07	2.01E+08	5.64E+07	1.85E+08	0.30:1.00	38342	2-oxoglutarate oxidoreductase beta subunit OS=Streptomyces venezuelae (strain ATCC 10712 / CBS 650.69 / DSM 40230 / JCM 4526 / NBRC 13096 / PD 04745) OX=953739 GN=SVEN_4303 PE=4 SV=1
232	130	F2RCZ4|F2RCZ4_STRVP	35.22	11	3	3		1.41E+08	4.53E+07	1.41E+08	4.53E+07	3.12:1.00	1.41E+08	4.53E+07	1.41E+08	4.53E+07	3.12:1.00	36895	Branched-chain alpha-keto acid dehydrogenase E1 component beta subunit OS=Streptomyces venezuelae (strain ATCC 10712 / CBS 650.69 / DSM 40230 / JCM 4526 / NBRC 13096 / PD 04745) OX=953739 GN=SVEN_3604 PE=4 SV=1
76	74	F2RL77|F2RL77_STRVP	34.45	12	6	6		4.28E+08	1.07E+09	2.91E+08	8.50E+08	0.34:1.00	4.28E+08	1.07E+09	2.91E+08	8.50E+08	0.34:1.00	32890	N-acetylneuraminate synthase OS=Streptomyces venezuelae (strain ATCC 10712 / CBS 650.69 / DSM 40230 / JCM 4526 / NBRC 13096 / PD 04745) OX=953739 GN=SVEN_4550 PE=4 SV=1
123	228	F2RFE2|F2RFE2_STRVP	34.36	5	1	1		6.28E+05	4.71E+06	6.28E+05	4.71E+06	0.13:1.00	6.28E+05	4.71E+06	6.28E+05	4.71E+06	0.13:1.00	29223	Putative ABC transporter ATP-binding protein OS=Streptomyces venezuelae (strain ATCC 10712 / CBS 650.69 / DSM 40230 / JCM 4526 / NBRC 13096 / PD 04745) OX=953739 GN=SVEN_1435 PE=4 SV=1
312	302	F2R827|F2R827_STRVP	34.27	11	2	2		3.44E+07	9.42E+07	3.44E+07	9.42E+07	0.37:1.00	3.44E+07	9.42E+07	3.44E+07	9.42E+07	0.37:1.00	23938	Trk system potassium uptake protein TrkA OS=Streptomyces venezuelae (strain ATCC 10712 / CBS 650.69 / DSM 40230 / JCM 4526 / NBRC 13096 / PD 04745) OX=953739 GN=SVEN_5550 PE=4 SV=1
54	57	F2R3M0|F2R3M0_STRVP	34.23	12	6	6		1.13E+09	3.93E+08	9.23E+08	2.88E+08	3.21:1.00	1.13E+09	3.93E+08	9.23E+08	2.88E+08	3.21:1.00	65591	Glutamine--fructose-6-phosphate aminotransferase [isomerizing] OS=Streptomyces venezuelae (strain ATCC 10712 / CBS 650.69 / DSM 40230 / JCM 4526 / NBRC 13096 / PD 04745) OX=953739 GN=glmS PE=3 SV=1
30	20	F2RK26|F2RK26_STRVP	33.95	13	12	12		2.94E+08	8.97E+08	1.81E+08	5.65E+08	0.32:1.00	2.94E+08	8.97E+08	1.81E+08	5.65E+08	0.32:1.00	90623	ATP-dependent DNA helicase OS=Streptomyces venezuelae (strain ATCC 10712 / CBS 650.69 / DSM 40230 / JCM 4526 / NBRC 13096 / PD 04745) OX=953739 GN=SVEN_4474 PE=3 SV=1
368	390	F2RCN5|F2RCN5_STRVP	33.74	11	2	2		3.17E+07	1.17E+08	3.17E+07	1.17E+08	0.27:1.00	3.17E+07	1.17E+08	3.17E+07	1.17E+08	0.27:1.00	23475	30S ribosomal protein S4 OS=Streptomyces venezuelae (strain ATCC 10712 / CBS 650.69 / DSM 40230 / JCM 4526 / NBRC 13096 / PD 04745) OX=953739 GN=rpsD PE=3 SV=1
33	76	F2R924|F2R924_STRVP	33.05	12	5	5		7.06E+08	4.32E+08	6.12E+08	3.02E+08	2.02:1.00	7.06E+08	4.32E+08	6.12E+08	3.02E+08	2.02:1.00	28235	Pyrroline-5-carboxylate reductase OS=Streptomyces venezuelae (strain ATCC 10712 / CBS 650.69 / DSM 40230 / JCM 4526 / NBRC 13096 / PD 04745) OX=953739 GN=proC PE=3 SV=1
405	280	F2RL76|F2RL76_STRVP	32.07	3	1	1	Carbamidomethylation	1.46E+06	3.94E+06	1.46E+06	3.94E+06	0.37:1.00	1.46E+06	3.94E+06	1.46E+06	3.94E+06	0.37:1.00	42169	N-Acetylneuraminate cytidylyltransferase OS=Streptomyces venezuelae (strain ATCC 10712 / CBS 650.69 / DSM 40230 / JCM 4526 / NBRC 13096 / PD 04745) OX=953739 GN=SVEN_4549 PE=4 SV=1
213	155	F2R803|F2R803_STRVP	31.55	4	1	1		3.28E+06	1.42E+07	3.28E+06	1.42E+07	0.23:1.00	3.28E+06	1.42E+07	3.28E+06	1.42E+07	0.23:1.00	49606	Uncharacterized protein OS=Streptomyces venezuelae (strain ATCC 10712 / CBS 650.69 / DSM 40230 / JCM 4526 / NBRC 13096 / PD 04745) OX=953739 GN=SVEN_5526 PE=4 SV=1
34	17	F2RLB8|F2RLB8_STRVP	30.75	20	11	11		2.76E+09	1.43E+09	2.06E+09	9.18E+08	2.24:1.00	2.76E+09	1.43E+09	2.06E+09	9.18E+08	2.24:1.00	61572	Biotin carboxylase of acetyl-CoA carboxylase or Biotin carboxyl carrier protein of acetyl-CoA carboxylase OS=Streptomyces venezuelae (strain ATCC 10712 / CBS 650.69 / DSM 40230 / JCM 4526 / NBRC 13096 / PD 04745) OX=953739 GN=SVEN_...
391	335	F2RD75|F2RD75_STRVP	29.99	6	1	1		1.43E+07	3.36E+07	1.43E+07	3.36E+07	0.43:1.00	1.43E+07	3.36E+07	1.43E+07	3.36E+07	0.43:1.00	15700	50S ribosomal protein L9 OS=Streptomyces venezuelae (strain ATCC 10712 / CBS 650.69 / DSM 40230 / JCM 4526 / NBRC 13096 / PD 04745) OX=953739 GN=rplI PE=3 SV=1
90	67	F2RCL2|F2RCL2_STRVP	29.77	4	3	3		1.86E+07	5.01E+07	1.86E+07	5.01E+07	0.37:1.00	1.86E+07	5.01E+07	1.86E+07	5.01E+07	0.37:1.00	117846	Carbamoyl-phosphate synthase large chain OS=Streptomyces venezuelae (strain ATCC 10712 / CBS 650.69 / DSM 40230 / JCM 4526 / NBRC 13096 / PD 04745) OX=953739 GN=carB PE=3 SV=1
93	68	F2RCN1|F2RCN1_STRVP	29.52	4	3	3		1.70E+08	4.19E+07	1.70E+08	4.19E+07	4.05:1.00	1.70E+08	4.19E+07	1.70E+08	4.19E+07	4.05:1.00	95643	Alanine--tRNA ligase OS=Streptomyces venezuelae (strain ATCC 10712 / CBS 650.69 / DSM 40230 / JCM 4526 / NBRC 13096 / PD 04745) OX=953739 GN=alaS PE=3 SV=1
13	21	F2R9I6|F2R9I6_STRVP	29.41	19	22	22	Carbamidomethylation	7.68E+08	1.20E+09	1.55E+08	5.02E+08	0.31:1.00	7.68E+08	1.20E+09	1.55E+08	5.02E+08	0.31:1.00	140124	Helicase OS=Streptomyces venezuelae (strain ATCC 10712 / CBS 650.69 / DSM 40230 / JCM 4526 / NBRC 13096 / PD 04745) OX=953739 GN=SVEN_5743 PE=4 SV=1
222	206	F2RA76|F2RA76_STRVP	29.17	6	2	2		7.15E+06	3.52E+07	7.15E+06	3.52E+07	0.20:1.00	7.15E+06	3.52E+07	7.15E+06	3.52E+07	0.20:1.00	52147	Putative aldehyde dehydrogenase OS=Streptomyces venezuelae (strain ATCC 10712 / CBS 650.69 / DSM 40230 / JCM 4526 / NBRC 13096 / PD 04745) OX=953739 GN=SVEN_3272 PE=3 SV=1
79	49	F2R278|F2R278_STRVP	28.72	13	5	5	Carbamidomethylation	2.38E+08	5.24E+08	1.86E+08	4.73E+08	0.39:1.00	2.38E+08	5.24E+08	1.86E+08	4.73E+08	0.39:1.00	68207	Elongation factor 4 OS=Streptomyces venezuelae (strain ATCC 10712 / CBS 650.69 / DSM 40230 / JCM 4526 / NBRC 13096 / PD 04745) OX=953739 GN=lepA PE=3 SV=1
218	290	F2RH70|F2RH70_STRVP	28.59	7	1	1		1.23E+07	3.13E+07	1.23E+07	3.13E+07	0.39:1.00	1.23E+07	3.13E+07	1.23E+07	3.13E+07	0.39:1.00	38631	Putative transcriptional regulatory protein OS=Streptomyces venezuelae (strain ATCC 10712 / CBS 650.69 / DSM 40230 / JCM 4526 / NBRC 13096 / PD 04745) OX=953739 GN=SVEN_4112 PE=4 SV=1
253	219	F2R2D9|F2R2D9_STRVP	28.19	8	2	2		4.86E+07	1.30E+08	4.86E+07	1.30E+08	0.37:1.00	4.86E+07	1.30E+08	4.86E+07	1.30E+08	0.37:1.00	24537	ATP-dependent Clp protease proteolytic subunit OS=Streptomyces venezuelae (strain ATCC 10712 / CBS 650.69 / DSM 40230 / JCM 4526 / NBRC 13096 / PD 04745) OX=953739 GN=clpP PE=3 SV=1
82	60	F2RLL6|F2RLL6_STRVP	27.89	21	7	7	Carbamidomethylation; Deamidation (NQ)	6.87E+08	2.81E+08	4.97E+08	1.84E+08	2.70:1.00	6.87E+08	2.81E+08	4.97E+08	1.84E+08	2.70:1.00	51751	cAMP-binding proteins OS=Streptomyces venezuelae (strain ATCC 10712 / CBS 650.69 / DSM 40230 / JCM 4526 / NBRC 13096 / PD 04745) OX=953739 GN=SVEN_7110 PE=4 SV=1
118	73	F2R9M7|F2R9M7_STRVP	27.73	4	3	3		9.54E+06	3.03E+07	9.54E+06	3.03E+07	0.32:1.00	9.54E+06	3.03E+07	9.54E+06	3.03E+07	0.32:1.00	93830	Putative phosphatase OS=Streptomyces venezuelae (strain ATCC 10712 / CBS 650.69 / DSM 40230 / JCM 4526 / NBRC 13096 / PD 04745) OX=953739 GN=SVEN_5784 PE=4 SV=1
226	251	F2RHA0|F2RHA0_STRVP	27.36	6	1	1		5.19E+07	1.25E+08	5.19E+07	1.25E+08	0.42:1.00	5.19E+07	1.25E+08	5.19E+07	1.25E+08	0.42:1.00	36647	Uncharacterized protein OS=Streptomyces venezuelae (strain ATCC 10712 / CBS 650.69 / DSM 40230 / JCM 4526 / NBRC 13096 / PD 04745) OX=953739 GN=SVEN_4142 PE=4 SV=1
153	176	F2RE94|F2RE94_STRVP	27.34	4	2	2		1.22E+08	5.11E+07	1.22E+08	5.11E+07	2.39:1.00	1.22E+08	5.11E+07	1.22E+08	5.11E+07	2.39:1.00	49925	Dihydrolipoyl dehydrogenase OS=Streptomyces venezuelae (strain ATCC 10712 / CBS 650.69 / DSM 40230 / JCM 4526 / NBRC 13096 / PD 04745) OX=953739 GN=SVEN_3731 PE=3 SV=1
164	148	F2R7P4|F2R7P4_STRVP	26.35	2	2	2		5.19E+07	1.46E+07	4.95E+07	1.28E+07	3.87:1.00	5.19E+07	1.46E+07	4.95E+07	1.28E+07	3.87:1.00	84553	Pyruvate formate-lyase OS=Streptomyces venezuelae (strain ATCC 10712 / CBS 650.69 / DSM 40230 / JCM 4526 / NBRC 13096 / PD 04745) OX=953739 GN=SVEN_3043 PE=4 SV=1
104	84	F2RBX4|F2RBX4_STRVP	26.24	4	2	2		5.15E+07	1.29E+08	5.15E+07	1.29E+08	0.40:1.00	5.15E+07	1.29E+08	5.15E+07	1.29E+08	0.40:1.00	75131	Putative phosphatase OS=Streptomyces venezuelae (strain ATCC 10712 / CBS 650.69 / DSM 40230 / JCM 4526 / NBRC 13096 / PD 04745) OX=953739 GN=SVEN_3549 PE=4 SV=1
105	272	F2R7Q8|F2R7Q8_STRVP	26.11	11	4	4		4.93E+07	1.14E+08	4.14E+07	1.07E+08	0.39:1.00	4.93E+07	1.14E+08	4.14E+07	1.07E+08	0.39:1.00	37232	RNA polymerase sigma factor OS=Streptomyces venezuelae (strain ATCC 10712 / CBS 650.69 / DSM 40230 / JCM 4526 / NBRC 13096 / PD 04745) OX=953739 GN=SVEN_3057 PE=3 SV=1
148	112	F2RKH6|F2RKH6_STRVP	26.02	19	5	5	Carbamidomethylation; Deamidation (NQ)	3.54E+07	9.37E+07	2.76E+07	7.18E+07	0.38:1.00	3.54E+07	9.37E+07	2.76E+07	7.18E+07	0.38:1.00	45008	Uncharacterized protein OS=Streptomyces venezuelae (strain ATCC 10712 / CBS 650.69 / DSM 40230 / JCM 4526 / NBRC 13096 / PD 04745) OX=953739 GN=SVEN_7046 PE=4 SV=1
244	164	F2RCX6|F2RCX6_STRVP	25.13	3	1	1		1.76E+06	2.99E+07	1.76E+06	2.99E+07	0.06:1.00	1.76E+06	2.99E+07	1.76E+06	2.99E+07	0.06:1.00	35678	Pyruvate dehydrogenase E1 component beta subunit OS=Streptomyces venezuelae (strain ATCC 10712 / CBS 650.69 / DSM 40230 / JCM 4526 / NBRC 13096 / PD 04745) OX=953739 GN=SVEN_3586 PE=4 SV=1
296	861	F2RHE0|F2RHE0_STRVP	25.06	10	1	1		8.91E+04	9.13E+06	8.91E+04	9.13E+06	0.02:1.00	8.91E+04	9.13E+06	8.91E+04	9.13E+06	0.02:1.00	22508	TetR-family transcriptional regulator OS=Streptomyces venezuelae (strain ATCC 10712 / CBS 650.69 / DSM 40230 / JCM 4526 / NBRC 13096 / PD 04745) OX=953739 GN=SVEN_4182 PE=4 SV=1
239	324	F2R2C6|F2R2C6_STRVP	24.79	4	1	1		5.12E+06	1.10E+07	5.12E+06	1.10E+07	0.47:1.00	5.12E+06	1.10E+07	5.12E+06	1.10E+07	0.47:1.00	36261	Cell shape-determining protein MreB OS=Streptomyces venezuelae (strain ATCC 10712 / CBS 650.69 / DSM 40230 / JCM 4526 / NBRC 13096 / PD 04745) OX=953739 GN=mreB PE=3 SV=1
44	85	F2R7E7|F2R7E7_STRVP	24.3	7	2	2		9.07E+07	2.20E+08	9.07E+07	2.20E+08	0.41:1.00	9.07E+07	2.20E+08	9.07E+07	2.20E+08	0.41:1.00	35150	Ribose-phosphate pyrophosphokinase OS=Streptomyces venezuelae (strain ATCC 10712 / CBS 650.69 / DSM 40230 / JCM 4526 / NBRC 13096 / PD 04745) OX=953739 GN=prs PE=3 SV=1
444	767	F2R8I2|F2R8I2_STRVP	23.8	3	1	1		5.87E+06	3.05E+05	5.87E+06	3.05E+05	19.26:1.00	5.87E+06	3.05E+05	5.87E+06	3.05E+05	19.26:1.00	56293	AbfB domain-containing protein OS=Streptomyces venezuelae (strain ATCC 10712 / CBS 650.69 / DSM 40230 / JCM 4526 / NBRC 13096 / PD 04745) OX=953739 GN=SVEN_0613 PE=4 SV=1
142	124	F2RI41|F2RI41_STRVP	23.5	9	2	2		8.07E+06	3.51E+06	8.07E+06	3.51E+06	2.30:1.00	8.07E+06	3.51E+06	8.07E+06	3.51E+06	2.30:1.00	41495	Cell division protein FtsZ OS=Streptomyces venezuelae (strain ATCC 10712 / CBS 650.69 / DSM 40230 / JCM 4526 / NBRC 13096 / PD 04745) OX=953739 GN=ftsZ PE=3 SV=1
60	37	F2RCR2|F2RCR2_STRVP	23.44	13	8	8	Deamidation (NQ)	3.07E+08	7.26E+08	2.22E+08	5.86E+08	0.38:1.00	3.07E+08	7.26E+08	2.22E+08	5.86E+08	0.38:1.00	71845	Threonine--tRNA ligase OS=Streptomyces venezuelae (strain ATCC 10712 / CBS 650.69 / DSM 40230 / JCM 4526 / NBRC 13096 / PD 04745) OX=953739 GN=thrS PE=3 SV=1
20	33	F2RAP1|F2RAP1_STRVP	22.75	9	8	8	Oxidation (M)	7.54E+08	1.92E+09	5.77E+08	1.36E+09	0.42:1.00	7.54E+08	1.92E+09	5.77E+08	1.36E+09	0.42:1.00	75742	Enoyl-CoA hydratase or 3-hydroxyacyl-CoA dehydrogenase or 3-hydroxybutyryl-CoA epimerase OS=Streptomyces venezuelae (strain ATCC 10712 / CBS 650.69 / DSM 40230 / JCM 4526 / NBRC 13096 / PD 04745) OX=953739 GN=SVEN_5824 PE=4 SV=1
525	982	F2R181|F2R181_STRVP	22.75	8	1	1		5.05E+06	5.90E+05	5.05E+06	5.90E+05	8.56:1.00	5.05E+06	5.90E+05	5.05E+06	5.90E+05	8.56:1.00	21759	Secreted protein OS=Streptomyces venezuelae (strain ATCC 10712 / CBS 650.69 / DSM 40230 / JCM 4526 / NBRC 13096 / PD 04745) OX=953739 GN=SVEN_4686 PE=4 SV=1
122	89	F2R7E6|F2R7E6_STRVP	22.22	8	3	3		3.01E+07	7.71E+07	3.01E+07	7.71E+07	0.39:1.00	3.01E+07	7.71E+07	3.01E+07	7.71E+07	0.39:1.00	48270	Bifunctional protein GlmU OS=Streptomyces venezuelae (strain ATCC 10712 / CBS 650.69 / DSM 40230 / JCM 4526 / NBRC 13096 / PD 04745) OX=953739 GN=glmU PE=3 SV=1
92	168	F2RFF6|F2RFF6_STRVP	22.22	14	3	3		1.49E+07	4.10E+06	1.49E+07	4.10E+06	3.64:1.00	1.49E+07	4.10E+06	1.49E+07	4.10E+06	3.64:1.00	27747	Enoyl-[acyl-carrier-protein] reductase [NADH] OS=Streptomyces venezuelae (strain ATCC 10712 / CBS 650.69 / DSM 40230 / JCM 4526 / NBRC 13096 / PD 04745) OX=953739 GN=SVEN_1449 PE=3 SV=1
184	310	F2RGM8|F2RGM8_STRVP	21.72	3	1	1		8.00E+06	3.81E+07	8.00E+06	3.81E+07	0.21:1.00	8.00E+06	3.81E+07	8.00E+06	3.81E+07	0.21:1.00	46115	Cysteine desulfurase OS=Streptomyces venezuelae (strain ATCC 10712 / CBS 650.69 / DSM 40230 / JCM 4526 / NBRC 13096 / PD 04745) OX=953739 GN=SVEN_1552 PE=3 SV=1
28	8	F2R406|F2R406_STRVP	20.36	4	2	2		1.89E+07	6.45E+07	1.89E+07	6.45E+07	0.29:1.00	1.89E+07	6.45E+07	1.89E+07	6.45E+07	0.29:1.00	81281	DNA helicase OS=Streptomyces venezuelae (strain ATCC 10712 / CBS 650.69 / DSM 40230 / JCM 4526 / NBRC 13096 / PD 04745) OX=953739 GN=SVEN_5092 PE=4 SV=1
115	90	F2R5G4|F2R5G4_STRVP	20.25	14	5	5	Deamidation (NQ)	5.40E+07	1.09E+08	3.73E+07	8.78E+07	0.42:1.00	5.40E+07	1.09E+08	3.73E+07	8.78E+07	0.42:1.00	55561	Signal recognition particle protein OS=Streptomyces venezuelae (strain ATCC 10712 / CBS 650.69 / DSM 40230 / JCM 4526 / NBRC 13096 / PD 04745) OX=953739 GN=ffh PE=3 SV=1
56	92	F2RDZ0|F2RDZ0_STRVP	20.15	40	10	10	Carbamidomethylation	7.12E+08	1.75E+09	4.69E+08	1.04E+09	0.45:1.00	7.12E+08	1.75E+09	4.69E+08	1.04E+09	0.45:1.00	32362	tRNA (adenine(58)-N(1))-methyltransferase TrmI OS=Streptomyces venezuelae (strain ATCC 10712 / CBS 650.69 / DSM 40230 / JCM 4526 / NBRC 13096 / PD 04745) OX=953739 GN=SVEN_1243 PE=3 SV=1
